# Transcription of intragenic CpG islands influences spatiotemporal host gene pre-mRNA processing

**DOI:** 10.1101/2020.05.04.076729

**Authors:** Samuele M Amante, Bertille Montibus, Michael Cowley, Nikolaos Barkas, Jessica Setiadi, Heba Saadeh, Joanna Giemza, Stephania Contreras Castillo, Karin Fleischanderl, Reiner Schulz, Rebecca J Oakey

**Affiliations:** Department of Medical and Molecular Genetics, King’s College London, Guy’s Hospital, London, SE1 9RT, UK

## Abstract

Alternative splicing (AS) and alternative polyadenylation (APA) generate diverse transcripts in mammalian genomes during development and differentiation. Epigenetic factors such as trimethylation of histone H3 lysine 36 (H3K36me3) and DNA methylation play a role in generating transcriptome diversity. Intragenic CpG islands (iCGIs) and their corresponding host genes exhibit dynamic epigenetic and gene expression patterns during development and between different tissues. We hypothesise that iCGI-associated H3K36me3, DNA methylation and transcription can influence host gene AS and/or APA. We investigate H3K36me3 and find that this histone mark is not a major regulator of AS or APA in our model system. Genomewide, we identify over 4000 host genes that harbour an iCGI in the mammalian genome, including both previously annotated and novel iCGI/host gene pairs. The transcriptional activity of these iCGIs is tissue- and developmental stage-specific and, for the first time, we demonstrate that the premature termination of host gene transcripts upstream of iCGIs is closely correlated with the level of iCGI transcription in a DNA-methylation independent manner. These studies suggest that iCGI transcription, rather than H3K36me3 or DNA methylation, interfere with host gene transcription and pre-mRNA processing genomewide and contributes to the spatiotemporal diversification of both the transcriptome and proteome.
