## Supplementary Table S5 for "Transcription of intragenic CpG islands influences spatiotemporal host gene pre-mRNA processing"

### Sheet: Upregulated biol processes
Analysis Type:	PANTHER Overrepresentation Test (Released 20190711)
Annotation Version and Release Date:	GO Ontology database Released 2019-07-03
Analyzed List:	Client Text Box Input (Mus musculus)
Reference List:	Mus musculus (all genes in database)
Test Type:	FISHER
Correction:	BONFERRONI
Bonferroni count:	8773
GO biological process complete	Mus musculus - REFLIST (22296)	Client Text Box Input (2146)	Client Text Box Input (expected)	Client Text Box Input (over/under)	Client Text Box Input (fold Enrichment)	Client Text Box Input (P-value)
maturation of SSU-rRNA from tricistronic rRNA transcript (SSU-rRNA, 5.8S rRNA, LSU-rRNA) (GO:0000462)	31	16	2.98	+	5.36	0.0111
translational initiation (GO:0006413)	55	26	5.29	+	4.91	2.44e-05
maturation of SSU-rRNA (GO:0030490)	42	18	4.04	+	4.45	0.02
ribosomal small subunit biogenesis (GO:0042274)	63	24	6.06	+	3.96	0.00249
ribosomal large subunit biogenesis (GO:0042273)	79	30	7.6	+	3.95	9e-05
rRNA processing (GO:0006364)	192	67	18.48	+	3.63	2.94e-12
ribosome biogenesis (GO:0042254)	284	99	27.34	+	3.62	2.47e-19
rRNA metabolic process (GO:0016072)	201	68	19.35	+	3.51	6.29e-12
ribosome assembly (GO:0042255)	66	22	6.35	+	3.46	0.046
translation (GO:0006412)	310	101	29.84	+	3.38	5.34e-18
peptide biosynthetic process (GO:0043043)	329	104	31.67	+	3.28	8.33e-18
ncRNA processing (GO:0034470)	336	103	32.34	+	3.18	8.43e-17
positive regulation of proteasomal ubiquitin-dependent protein catabolic process (GO:0032436)	82	25	7.89	+	3.17	0.0404
ribonucleoprotein complex biogenesis (GO:0022613)	418	126	40.23	+	3.13	1.21e-20
protein import (GO:0017038)	141	42	13.57	+	3.09	4.87e-05
macroautophagy (GO:0016236)	105	31	10.11	+	3.07	0.00546
ncRNA metabolic process (GO:0034660)	412	117	39.66	+	2.95	3.64e-17
amide biosynthetic process (GO:0043604)	421	117	40.52	+	2.89	2.27e-16
tRNA metabolic process (GO:0006399)	166	45	15.98	+	2.82	0.000188
viral process (GO:0016032)	126	34	12.13	+	2.8	0.0125
tRNA processing (GO:0008033)	115	31	11.07	+	2.8	0.0397
peptide metabolic process (GO:0006518)	451	121	43.41	+	2.79	4.39e-16
autophagy (GO:0006914)	207	55	19.92	+	2.76	8.19e-06
process utilizing autophagic mechanism (GO:0061919)	207	55	19.92	+	2.76	8.19e-06
vacuole organization (GO:0007033)	132	35	12.71	+	2.75	0.0107
regulation of histone modification (GO:0031056)	150	39	14.44	+	2.7	0.00361
RNA processing (GO:0006396)	742	192	71.42	+	2.69	7.52e-26
RNA modification (GO:0009451)	136	35	13.09	+	2.67	0.0172
ribonucleoprotein complex subunit organization (GO:0071826)	219	54	21.08	+	2.56	0.000138
establishment of protein localization to organelle (GO:0072594)	292	72	28.11	+	2.56	5.52e-07
cellular component disassembly (GO:0022411)	203	50	19.54	+	2.56	0.000561
positive regulation of protein catabolic process (GO:0045732)	210	51	20.21	+	2.52	0.000489
ribonucleoprotein complex assembly (GO:0022618)	206	50	19.83	+	2.52	0.000687
nucleocytoplasmic transport (GO:0006913)	199	48	19.15	+	2.51	0.00147
nuclear transport (GO:0051169)	199	48	19.15	+	2.51	0.00147
symbiotic process (GO:0044403)	220	53	21.18	+	2.5	0.000302
protein localization to nucleus (GO:0034504)	168	40	16.17	+	2.47	0.0251
proteasomal protein catabolic process (GO:0010498)	316	75	30.42	+	2.47	8.59e-07
mRNA splicing, via spliceosome (GO:0000398)	195	46	18.77	+	2.45	0.00408
RNA splicing, via transesterification reactions with bulged adenosine as nucleophile (GO:0000377)	195	46	18.77	+	2.45	0.00408
RNA splicing, via transesterification reactions (GO:0000375)	195	46	18.77	+	2.45	0.00408
regulation of autophagy (GO:0010506)	247	58	23.77	+	2.44	0.000155
nucleobase-containing compound transport (GO:0015931)	171	40	16.46	+	2.43	0.0304
gene expression (GO:0010467)	1591	371	153.13	+	2.42	2.83e-45
proteasome-mediated ubiquitin-dependent protein catabolic process (GO:0043161)	288	67	27.72	+	2.42	1.74e-05
regulation of mRNA metabolic process (GO:1903311)	251	58	24.16	+	2.4	0.000345
RNA splicing (GO:0008380)	315	72	30.32	+	2.37	8.53e-06
regulation of cellular amide metabolic process (GO:0034248)	368	84	35.42	+	2.37	3.47e-07
regulation of translation (GO:0006417)	320	73	30.8	+	2.37	6.66e-06
positive regulation of chromosome organization (GO:2001252)	180	41	17.33	+	2.37	0.0341
cellular amide metabolic process (GO:0043603)	663	151	63.81	+	2.37	5.07e-15
mRNA processing (GO:0006397)	401	91	38.6	+	2.36	7.34e-08
RNA metabolic process (GO:0016070)	1222	273	117.62	+	2.32	4.93e-29
modification-dependent protein catabolic process (GO:0019941)	484	108	46.59	+	2.32	1.74e-09
cellular protein catabolic process (GO:0044257)	570	127	54.86	+	2.31	1.37e-11
posttranscriptional regulation of gene expression (GO:0010608)	414	92	39.85	+	2.31	1.5e-07
negative regulation of kinase activity (GO:0033673)	213	47	20.5	+	2.29	0.0197
mitochondrion organization (GO:0007005)	387	85	37.25	+	2.28	1.63e-06
proteolysis involved in cellular protein catabolic process (GO:0051603)	552	121	53.13	+	2.28	2.34e-10
modification-dependent macromolecule catabolic process (GO:0043632)	494	108	47.55	+	2.27	5.21e-09
response to endoplasmic reticulum stress (GO:0034976)	206	45	19.83	+	2.27	0.0405
mRNA metabolic process (GO:0016071)	522	114	50.24	+	2.27	1.34e-09
ubiquitin-dependent protein catabolic process (GO:0006511)	472	103	45.43	+	2.27	2.28e-08
protein catabolic process (GO:0030163)	626	136	60.25	+	2.26	8.74e-12
protein targeting (GO:0006605)	208	45	20.02	+	2.25	0.0454
protein localization to organelle (GO:0033365)	601	129	57.85	+	2.23	1.06e-10
negative regulation of transferase activity (GO:0051348)	245	52	23.58	+	2.21	0.0124
regulation of chromosome organization (GO:0033044)	349	74	33.59	+	2.2	8.52e-05
organonitrogen compound biosynthetic process (GO:1901566)	1079	223	103.85	+	2.15	4.43e-19
cellular macromolecule catabolic process (GO:0044265)	740	151	71.23	+	2.12	2.31e-11
cellular nitrogen compound biosynthetic process (GO:0044271)	1108	223	106.65	+	2.09	9.84e-18
interspecies interaction between organisms (GO:0044419)	281	56	27.05	+	2.07	0.0326
positive regulation of catabolic process (GO:0009896)	422	84	40.62	+	2.07	9.98e-05
histone modification (GO:0016570)	318	63	30.61	+	2.06	0.00834
regulation of protein catabolic process (GO:0042176)	379	75	36.48	+	2.06	0.000792
regulation of catabolic process (GO:0009894)	819	162	78.83	+	2.06	1.79e-11
nucleic acid metabolic process (GO:0090304)	1740	343	167.48	+	2.05	2.24e-28
mitotic cell cycle process (GO:1903047)	432	85	41.58	+	2.04	0.000138
endomembrane system organization (GO:0010256)	358	70	34.46	+	2.03	0.00351
regulation of cellular catabolic process (GO:0031329)	676	132	65.07	+	2.03	2.45e-08
macromolecule catabolic process (GO:0009057)	833	162	80.18	+	2.02	7e-11
cellular nitrogen compound metabolic process (GO:0034641)	2757	532	265.36	+	2	6.53e-46
covalent chromatin modification (GO:0016569)	327	63	31.47	+	2	0.0184
organonitrogen compound catabolic process (GO:1901565)	879	169	84.6	+	2	5.32e-11
cellular macromolecule biosynthetic process (GO:0034645)	1203	231	115.79	+	2	2.75e-16
in utero embryonic development (GO:0001701)	516	99	49.67	+	1.99	2.84e-05
regulation of binding (GO:0051098)	402	77	38.69	+	1.99	0.00175
intracellular protein transport (GO:0006886)	752	144	72.38	+	1.99	6.18e-09
macromolecule biosynthetic process (GO:0009059)	1235	236	118.87	+	1.99	1.38e-16
intracellular transport (GO:0046907)	1142	218	109.92	+	1.98	5.5e-15
regulation of protein complex assembly (GO:0043254)	425	81	40.91	+	1.98	0.001
mitotic cell cycle (GO:0000278)	509	97	48.99	+	1.98	5.43e-05
response to oxidative stress (GO:0006979)	336	64	32.34	+	1.98	0.0238
cellular protein metabolic process (GO:0044267)	2863	541	275.57	+	1.96	1.96e-44
regulation of intracellular transport (GO:0032386)	334	63	32.15	+	1.96	0.0351
nucleobase-containing compound metabolic process (GO:0006139)	2162	407	208.09	+	1.96	8.51e-31
negative regulation of phosphorylation (GO:0042326)	448	84	43.12	+	1.95	0.00131
negative regulation of protein phosphorylation (GO:0001933)	404	75	38.89	+	1.93	0.00689
chromatin organization (GO:0006325)	620	115	59.68	+	1.93	9.71e-06
peptidyl-amino acid modification (GO:0018193)	705	130	67.86	+	1.92	8.31e-07
protein modification by small protein conjugation or removal (GO:0070647)	582	107	56.02	+	1.91	5.76e-05
heterocycle metabolic process (GO:0046483)	2301	419	221.47	+	1.89	4.39e-29
organelle localization (GO:0051640)	445	81	42.83	+	1.89	0.00613
cellular protein-containing complex assembly (GO:0034622)	694	125	66.8	+	1.87	6.93e-06
negative regulation of protein modification process (GO:0031400)	562	101	54.09	+	1.87	0.000373
establishment of protein localization (GO:0045184)	1315	236	126.57	+	1.86	1.31e-13
cellular component biogenesis (GO:0044085)	2406	431	231.58	+	1.86	1.18e-28
cellular biosynthetic process (GO:0044249)	1989	355	191.44	+	1.85	2.75e-22
positive regulation of organelle organization (GO:0010638)	578	103	55.63	+	1.85	0.000385
cellular protein localization (GO:0034613)	1375	244	132.34	+	1.84	1.18e-13
cellular aromatic compound metabolic process (GO:0006725)	2369	420	228.02	+	1.84	7.27e-27
protein transport (GO:0015031)	1230	218	118.39	+	1.84	8.78e-12
cell division (GO:0051301)	480	85	46.2	+	1.84	0.00731
regulation of mitotic cell cycle (GO:0007346)	487	86	46.87	+	1.83	0.00827
cellular macromolecule localization (GO:0070727)	1382	244	133.02	+	1.83	2.06e-13
organic cyclic compound metabolic process (GO:1901360)	2580	454	248.33	+	1.83	5.15e-29
protein modification by small protein conjugation (GO:0032446)	461	81	44.37	+	1.83	0.02
establishment of localization in cell (GO:0051649)	1441	253	138.7	+	1.82	8.14e-14
amide transport (GO:0042886)	1279	224	123.1	+	1.82	9.25e-12
biosynthetic process (GO:0009058)	2161	378	208	+	1.82	1.27e-22
peptide transport (GO:0015833)	1258	220	121.08	+	1.82	2.46e-11
nitrogen compound transport (GO:0071705)	1526	264	146.88	+	1.8	8.1e-14
macromolecule metabolic process (GO:0043170)	5051	873	486.16	+	1.8	7.73e-66
regulation of cell cycle process (GO:0010564)	579	100	55.73	+	1.79	0.00249
cellular macromolecule metabolic process (GO:0044260)	3973	684	382.4	+	1.79	2.5e-46
cellular localization (GO:0051641)	2040	351	196.35	+	1.79	1.55e-19
chromosome organization (GO:0051276)	914	157	87.97	+	1.78	9.57e-07
protein metabolic process (GO:0019538)	3442	591	331.29	+	1.78	1.08e-37
negative regulation of phosphorus metabolic process (GO:0010563)	542	93	52.17	+	1.78	0.00958
negative regulation of phosphate metabolic process (GO:0045936)	542	93	52.17	+	1.78	0.00958
cellular metabolic process (GO:0044237)	6339	1083	610.13	+	1.78	1.79e-88
protein-containing complex subunit organization (GO:0043933)	1522	260	146.49	+	1.77	5e-13
protein localization (GO:0008104)	1907	325	183.55	+	1.77	3.88e-17
organic substance biosynthetic process (GO:1901576)	2080	354	200.2	+	1.77	5.19e-19
cellular catabolic process (GO:0044248)	1475	251	141.97	+	1.77	3.36e-12
negative regulation of cellular component organization (GO:0051129)	717	122	69.01	+	1.77	0.000226
protein-containing complex assembly (GO:0065003)	1334	226	128.4	+	1.76	1.82e-10
organelle organization (GO:0006996)	3000	508	288.75	+	1.76	1.21e-29
nitrogen compound metabolic process (GO:0006807)	5705	965	549.11	+	1.76	1.1e-71
regulation of cellular protein localization (GO:1903827)	544	92	52.36	+	1.76	0.0149
macromolecule modification (GO:0043412)	2438	412	234.66	+	1.76	1.94e-22
cellular protein modification process (GO:0006464)	2264	377	217.91	+	1.73	4.62e-19
protein modification process (GO:0036211)	2264	377	217.91	+	1.73	4.62e-19
organic substance catabolic process (GO:1901575)	1412	235	135.91	+	1.73	2.85e-10
positive regulation of cellular component organization (GO:0051130)	1217	202	117.14	+	1.72	2.9e-08
macromolecule localization (GO:0033036)	2208	365	212.52	+	1.72	8.57e-18
regulation of transferase activity (GO:0051338)	831	137	79.98	+	1.71	0.000183
cell cycle process (GO:0022402)	772	127	74.31	+	1.71	0.00065
cellular response to stress (GO:0033554)	1425	234	137.16	+	1.71	1.03e-09
primary metabolic process (GO:0044238)	6255	1027	602.05	+	1.71	5.89e-72
nucleobase-containing compound biosynthetic process (GO:0034654)	646	106	62.18	+	1.7	0.00945
regulation of organelle organization (GO:0033043)	1225	201	117.91	+	1.7	9.14e-08
catabolic process (GO:0009056)	1701	279	163.72	+	1.7	3.53e-12
regulation of cell cycle (GO:0051726)	946	155	91.05	+	1.7	2.72e-05
cell death (GO:0008219)	873	143	84.03	+	1.7	0.000108
organonitrogen compound metabolic process (GO:1901564)	4283	701	412.24	+	1.7	1.42e-40
regulation of protein kinase activity (GO:0045859)	660	108	63.53	+	1.7	0.00869
negative regulation of apoptotic process (GO:0043066)	905	148	87.11	+	1.7	6.89e-05
organic substance transport (GO:0071702)	1842	301	177.29	+	1.7	3.44e-13
programmed cell death (GO:0012501)	835	136	80.37	+	1.69	0.00038
negative regulation of programmed cell death (GO:0043069)	922	150	88.74	+	1.69	6.84e-05
regulation of cellular protein metabolic process (GO:0032268)	2470	401	237.74	+	1.69	9.9e-19
regulation of kinase activity (GO:0043549)	727	118	69.97	+	1.69	0.00396
chordate embryonic development (GO:0043009)	798	129	76.81	+	1.68	0.00139
apoptotic process (GO:0006915)	799	129	76.9	+	1.68	0.00141
organelle assembly (GO:0070925)	639	103	61.5	+	1.67	0.0302
cellular component assembly (GO:0022607)	2184	352	210.21	+	1.67	2.04e-15
proteolysis (GO:0006508)	1094	176	105.3	+	1.67	6.86e-06
negative regulation of cell death (GO:0060548)	1032	166	99.33	+	1.67	2.3e-05
regulation of protein metabolic process (GO:0051246)	2661	428	256.12	+	1.67	9e-20
metabolic process (GO:0008152)	7193	1156	692.33	+	1.67	1.24e-81
organic substance metabolic process (GO:0071704)	6683	1073	643.24	+	1.67	7.36e-72
negative regulation of cellular protein metabolic process (GO:0032269)	985	158	94.81	+	1.67	7.16e-05
phosphorylation (GO:0016310)	985	158	94.81	+	1.67	7.16e-05
heterocycle biosynthetic process (GO:0018130)	712	114	68.53	+	1.66	0.011
embryo development ending in birth or egg hatching (GO:0009792)	815	130	78.44	+	1.66	0.0025
regulation of cellular component biogenesis (GO:0044087)	923	147	88.84	+	1.65	0.000335
regulation of protein modification process (GO:0031399)	1756	279	169.02	+	1.65	1.19e-10
positive regulation of protein metabolic process (GO:0051247)	1635	259	157.37	+	1.65	1.63e-09
cell cycle (GO:0007049)	1182	187	113.77	+	1.64	7.56e-06
positive regulation of cellular protein metabolic process (GO:0032270)	1528	240	147.07	+	1.63	3.54e-08
regulation of programmed cell death (GO:0043067)	1522	239	146.49	+	1.63	3.37e-08
negative regulation of protein metabolic process (GO:0051248)	1052	165	101.26	+	1.63	0.000145
regulation of cell projection organization (GO:0031344)	774	121	74.5	+	1.62	0.0153
regulation of cell death (GO:0010941)	1670	261	160.74	+	1.62	5.02e-09
phosphorus metabolic process (GO:0006793)	1690	264	162.66	+	1.62	3.64e-09
regulation of apoptotic process (GO:0042981)	1499	234	144.28	+	1.62	1.08e-07
phosphate-containing compound metabolic process (GO:0006796)	1667	260	160.45	+	1.62	6.59e-09
regulation of cellular component organization (GO:0051128)	2464	383	237.16	+	1.61	9.32e-15
regulation of plasma membrane bounded cell projection organization (GO:0120035)	765	118	73.63	+	1.6	0.033
cellular component organization or biogenesis (GO:0071840)	5335	821	513.5	+	1.6	1.03e-40
cytoskeleton organization (GO:0007010)	1028	157	98.95	+	1.59	0.00143
carbohydrate derivative metabolic process (GO:1901135)	800	122	77	+	1.58	0.0389
regulation of phosphorylation (GO:0042325)	1529	231	147.17	+	1.57	2.23e-06
positive regulation of protein modification process (GO:0031401)	1208	182	116.27	+	1.57	0.00027
negative regulation of signal transduction (GO:0009968)	1168	174	112.42	+	1.55	0.00113
regulation of protein phosphorylation (GO:0001932)	1405	209	135.23	+	1.55	5.7e-05
negative regulation of signaling (GO:0023057)	1291	191	124.26	+	1.54	0.000401
regulation of cellular localization (GO:0060341)	955	141	91.92	+	1.53	0.0356
negative regulation of cell communication (GO:0010648)	1286	189	123.78	+	1.53	0.00082
cellular component organization (GO:0016043)	5145	755	495.21	+	1.52	1.9e-29
negative regulation of gene expression (GO:0010629)	1588	232	152.85	+	1.52	3.59e-05
regulation of phosphate metabolic process (GO:0019220)	1684	246	162.09	+	1.52	9.35e-06
regulation of phosphorus metabolic process (GO:0051174)	1685	246	162.18	+	1.52	1.2e-05
small molecule metabolic process (GO:0044281)	1438	208	138.41	+	1.5	0.000486
embryo development (GO:0009790)	1155	167	111.17	+	1.5	0.0128
positive regulation of macromolecule metabolic process (GO:0010604)	3183	459	306.37	+	1.5	2.63e-13
positive regulation of molecular function (GO:0044093)	1422	205	136.87	+	1.5	0.000701
negative regulation of nitrogen compound metabolic process (GO:0051172)	2207	317	212.42	+	1.49	1.31e-07
regulation of gene expression (GO:0010468)	3652	523	351.51	+	1.49	2.16e-15
negative regulation of metabolic process (GO:0009892)	2686	384	258.53	+	1.49	9.43e-10
positive regulation of nitrogen compound metabolic process (GO:0051173)	3022	431	290.87	+	1.48	2.11e-11
positive regulation of metabolic process (GO:0009893)	3456	492	332.64	+	1.48	1.14e-13
negative regulation of macromolecule metabolic process (GO:0010605)	2428	345	233.7	+	1.48	4.43e-08
positive regulation of cellular metabolic process (GO:0031325)	3182	452	306.27	+	1.48	6.11e-12
regulation of catalytic activity (GO:0050790)	1798	255	173.06	+	1.47	5.61e-05
negative regulation of cellular metabolic process (GO:0031324)	2408	341	231.77	+	1.47	1e-07
regulation of macromolecule metabolic process (GO:0060255)	5277	746	507.91	+	1.47	3.57e-24
regulation of nitrogen compound metabolic process (GO:0051171)	4995	705	480.77	+	1.47	4.31e-22
negative regulation of response to stimulus (GO:0048585)	1565	220	150.63	+	1.46	0.00148
negative regulation of RNA metabolic process (GO:0051253)	1240	174	119.35	+	1.46	0.035
regulation of cellular macromolecule biosynthetic process (GO:2000112)	3180	445	306.08	+	1.45	9.88e-11
regulation of metabolic process (GO:0019222)	5740	803	552.48	+	1.45	1.28e-25
regulation of primary metabolic process (GO:0080090)	5143	719	495.02	+	1.45	1.27e-21
establishment of localization (GO:0051234)	3664	509	352.66	+	1.44	1.63e-12
regulation of cellular metabolic process (GO:0031323)	5335	741	513.5	+	1.44	7.03e-22
regulation of macromolecule biosynthetic process (GO:0010556)	3266	453	314.35	+	1.44	1.89e-10
negative regulation of nucleobase-containing compound metabolic process (GO:0045934)	1343	186	129.26	+	1.44	0.032
transport (GO:0006810)	3523	487	339.09	+	1.44	2.39e-11
negative regulation of cellular process (GO:0048523)	4522	623	435.24	+	1.43	4.65e-16
positive regulation of gene expression (GO:0010628)	1954	269	188.07	+	1.43	0.00024
positive regulation of macromolecule biosynthetic process (GO:0010557)	1788	246	172.1	+	1.43	0.00107
negative regulation of biosynthetic process (GO:0009890)	1464	201	140.91	+	1.43	0.0207
positive regulation of cellular biosynthetic process (GO:0031328)	1882	258	181.14	+	1.42	0.00068
regulation of cellular biosynthetic process (GO:0031326)	3407	467	327.93	+	1.42	3.95e-10
regulation of biosynthetic process (GO:0009889)	3480	476	334.95	+	1.42	2.55e-10
regulation of molecular function (GO:0065009)	2476	338	238.32	+	1.42	5.66e-06
positive regulation of biosynthetic process (GO:0009891)	1923	262	185.09	+	1.42	0.000895
negative regulation of biological process (GO:0048519)	5045	685	485.58	+	1.41	4.82e-17
localization (GO:0051179)	4795	651	461.52	+	1.41	9.71e-16
regulation of nucleobase-containing compound metabolic process (GO:0019219)	3242	440	312.04	+	1.41	1.11e-08
regulation of intracellular signal transduction (GO:1902531)	1577	213	151.79	+	1.4	0.0288
regulation of RNA metabolic process (GO:0051252)	3011	403	289.81	+	1.39	8.39e-07
positive regulation of nucleobase-containing compound metabolic process (GO:0045935)	1787	236	172	+	1.37	0.0363
regulation of developmental process (GO:0050793)	2635	342	253.62	+	1.35	0.000698
positive regulation of cellular process (GO:0048522)	5297	686	509.84	+	1.35	1.73e-12
regulation of signal transduction (GO:0009966)	2763	357	265.94	+	1.34	0.000493
regulation of transcription, DNA-templated (GO:0006355)	2755	353	265.17	+	1.33	0.00122
regulation of nucleic acid-templated transcription (GO:1903506)	2763	353	265.94	+	1.33	0.0018
regulation of RNA biosynthetic process (GO:2001141)	2766	353	266.23	+	1.33	0.00183
positive regulation of biological process (GO:0048518)	5994	759	576.93	+	1.32	1.95e-12
regulation of biological quality (GO:0065008)	3885	488	373.93	+	1.31	2.12e-05
regulation of signaling (GO:0023051)	3192	395	307.23	+	1.29	0.00624
regulation of cell communication (GO:0010646)	3177	391	305.79	+	1.28	0.0114
cellular process (GO:0009987)	13986	1714	1346.16	+	1.27	4.91e-57
multicellular organism development (GO:0007275)	4810	577	462.96	+	1.25	0.000262
developmental process (GO:0032502)	5470	653	526.49	+	1.24	3.14e-05
anatomical structure development (GO:0048856)	5183	612	498.87	+	1.23	0.000675
biological regulation (GO:0065007)	11843	1307	1139.89	+	1.15	3.85e-08
regulation of biological process (GO:0050789)	11232	1236	1081.09	+	1.14	1.52e-06
regulation of cellular process (GO:0050794)	10522	1149	1012.75	+	1.13	0.000172
biological_process (GO:0008150)	20380	2084	1961.58	+	1.06	2.16e-21
immune response (GO:0006955)	1392	70	133.98	-	0.52	2.48e-05
system process (GO:0003008)	2561	124	246.5	-	0.5	3.16e-14
nervous system process (GO:0050877)	2065	69	198.76	-	0.35	2.3e-22
defense response to bacterium (GO:0042742)	461	15	44.37	-	0.34	0.00971
Unclassified (UNCLASSIFIED)	1916	62	184.42	-	0.34	0
adaptive immune response (GO:0002250)	490	15	47.16	-	0.32	0.00157
humoral immune response (GO:0006959)	374	11	36	-	0.31	0.0379
leukocyte mediated immunity (GO:0002443)	357	9	34.36	-	0.26	0.00863
adaptive immune response based on somatic recombination of immune receptors built from immunoglobulin superfamily domains (GO:0002460)	344	7	33.11	-	0.21	0.00161
G protein-coupled receptor signaling pathway (GO:0007186)	1830	32	176.14	-	0.18	4.07e-36
sensory perception (GO:0007600)	1624	27	156.31	-	0.17	1.33e-32
production of molecular mediator of immune response (GO:0002440)	281	4	27.05	-	0.15	0.00205
lymphocyte mediated immunity (GO:0002449)	322	4	30.99	-	0.13	7.55e-05
immunoglobulin production (GO:0002377)	257	3	24.74	-	0.12	0.00185
immunoglobulin mediated immune response (GO:0016064)	265	2	25.51	-	0.08	0.000106
B cell mediated immunity (GO:0019724)	269	2	25.89	-	0.08	7.21e-05
complement activation, classical pathway (GO:0006958)	215	1	20.69	-	0.05	0.000752
humoral immune response mediated by circulating immunoglobulin (GO:0002455)	220	1	21.18	-	0.05	0.000512
B cell receptor signaling pathway (GO:0050853)	220	1	21.18	-	0.05	0.000512
complement activation (GO:0006956)	227	1	21.85	-	0.05	0.000229
sensory perception of chemical stimulus (GO:0007606)	1220	4	117.43	-	0.03	9.7e-40
