## Supplementary Table S6 for "Transcription of intragenic CpG islands influences spatiotemporal host gene pre-mRNA processing"

### Sheet: Downregulated biol processes
Analysis Type:	PANTHER Overrepresentation Test (Released 20190711)
Annotation Version and Release Date:	GO Ontology database Released 2019-07-03
Analyzed List:	Client Text Box Input (Mus musculus)
Reference List:	Mus musculus (all genes in database)
Test Type:	FISHER
Correction:	BONFERRONI
Bonferroni count:	8773
GO biological process complete	Mus musculus - REFLIST (22296)	Client Text Box Input (1457)	Client Text Box Input (expected)	Client Text Box Input (over/under)	Client Text Box Input (fold Enrichment)	Client Text Box Input (P-value)
DNA replication (GO:0006260)	165	30	10.78	+	2.78	0.0266
positive regulation of cell cycle (GO:0045787)	346	52	22.61	+	2.3	0.00219
negative regulation of cell cycle (GO:0045786)	403	57	26.34	+	2.16	0.00509
mitotic cell cycle process (GO:1903047)	432	59	28.23	+	2.09	0.00733
regulation of mitotic cell cycle (GO:0007346)	487	64	31.82	+	2.01	0.0078
positive regulation of cell migration (GO:0030335)	539	70	35.22	+	1.99	0.00426
positive regulation of cell motility (GO:2000147)	561	72	36.66	+	1.96	0.00453
regulation of cell migration (GO:0030334)	889	114	58.09	+	1.96	1.35e-06
regulation of cell cycle (GO:0051726)	946	121	61.82	+	1.96	3.56e-07
positive regulation of cellular component movement (GO:0051272)	579	74	37.84	+	1.96	0.0029
mitotic cell cycle (GO:0000278)	509	65	33.26	+	1.95	0.0198
cell division (GO:0051301)	480	61	31.37	+	1.94	0.0394
cell cycle process (GO:0022402)	772	98	50.45	+	1.94	4.82e-05
enzyme linked receptor protein signaling pathway (GO:0007167)	528	67	34.5	+	1.94	0.0131
regulation of cell motility (GO:2000145)	936	117	61.17	+	1.91	3.6e-06
cell cycle (GO:0007049)	1182	146	77.24	+	1.89	3.06e-08
positive regulation of locomotion (GO:0040017)	593	73	38.75	+	1.88	0.0136
regulation of cellular component movement (GO:0051270)	1024	125	66.92	+	1.87	2.61e-06
regulation of protein kinase activity (GO:0045859)	660	80	43.13	+	1.85	0.00658
regulation of locomotion (GO:0040012)	1015	120	66.33	+	1.81	3.53e-05
regulation of kinase activity (GO:0043549)	727	85	47.51	+	1.79	0.0134
negative regulation of cell population proliferation (GO:0008285)	676	79	44.18	+	1.79	0.0278
cellular response to DNA damage stimulus (GO:0006974)	665	77	43.46	+	1.77	0.0498
regulation of transferase activity (GO:0051338)	831	96	54.3	+	1.77	0.00363
chromosome organization (GO:0051276)	914	99	59.73	+	1.66	0.0404
positive regulation of catalytic activity (GO:0043085)	1043	112	68.16	+	1.64	0.0133
positive regulation of molecular function (GO:0044093)	1422	151	92.92	+	1.62	0.000286
negative regulation of signal transduction (GO:0009968)	1168	122	76.33	+	1.6	0.014
cellular response to stress (GO:0033554)	1425	148	93.12	+	1.59	0.00134
regulation of cell population proliferation (GO:0042127)	1629	166	106.45	+	1.56	0.000597
regulation of protein phosphorylation (GO:0001932)	1405	139	91.81	+	1.51	0.0422
regulation of programmed cell death (GO:0043067)	1522	150	99.46	+	1.51	0.0202
negative regulation of cellular biosynthetic process (GO:0031327)	1426	140	93.19	+	1.5	0.0494
regulation of apoptotic process (GO:0042981)	1499	147	97.96	+	1.5	0.0292
negative regulation of response to stimulus (GO:0048585)	1565	153	102.27	+	1.5	0.0211
regulation of protein modification process (GO:0031399)	1756	169	114.75	+	1.47	0.0157
regulation of nucleobase-containing compound metabolic process (GO:0019219)	3242	300	211.86	+	1.42	1.55e-05
regulation of RNA metabolic process (GO:0051252)	3011	277	196.76	+	1.41	0.000136
regulation of cellular macromolecule biosynthetic process (GO:2000112)	3180	292	207.81	+	1.41	5.88e-05
regulation of molecular function (GO:0065009)	2476	227	161.8	+	1.4	0.00515
regulation of signal transduction (GO:0009966)	2763	253	180.56	+	1.4	0.00104
cellular protein modification process (GO:0006464)	2264	207	147.95	+	1.4	0.022
protein modification process (GO:0036211)	2264	207	147.95	+	1.4	0.022
regulation of gene expression (GO:0010468)	3652	333	238.65	+	1.4	5.99e-06
regulation of macromolecule biosynthetic process (GO:0010556)	3266	297	213.43	+	1.39	0.000107
regulation of nucleic acid-templated transcription (GO:1903506)	2763	251	180.56	+	1.39	0.00205
regulation of RNA biosynthetic process (GO:2001141)	2766	251	180.75	+	1.39	0.00253
regulation of transcription, DNA-templated (GO:0006355)	2755	250	180.03	+	1.39	0.00244
regulation of cellular biosynthetic process (GO:0031326)	3407	309	222.64	+	1.39	6.28e-05
negative regulation of cellular process (GO:0048523)	4522	410	295.5	+	1.39	3.89e-08
regulation of biosynthetic process (GO:0009889)	3480	315	227.41	+	1.39	4.41e-05
regulation of developmental process (GO:0050793)	2635	237	172.19	+	1.38	0.0102
positive regulation of cellular metabolic process (GO:0031325)	3182	286	207.94	+	1.38	0.000549
negative regulation of biological process (GO:0048519)	5045	453	329.68	+	1.37	6.38e-09
negative regulation of macromolecule metabolic process (GO:0010605)	2428	218	158.67	+	1.37	0.0356
negative regulation of metabolic process (GO:0009892)	2686	241	175.52	+	1.37	0.01
positive regulation of macromolecule metabolic process (GO:0010604)	3183	285	208	+	1.37	0.000837
response to stress (GO:0006950)	3109	278	203.17	+	1.37	0.00146
regulation of cellular metabolic process (GO:0031323)	5335	472	348.63	+	1.35	1.36e-08
positive regulation of nitrogen compound metabolic process (GO:0051173)	3022	267	197.48	+	1.35	0.00817
organelle organization (GO:0006996)	3000	265	196.04	+	1.35	0.00924
positive regulation of metabolic process (GO:0009893)	3456	305	225.84	+	1.35	0.000964
regulation of metabolic process (GO:0019222)	5740	506	375.1	+	1.35	1.96e-09
regulation of macromolecule metabolic process (GO:0060255)	5277	465	344.84	+	1.35	4.36e-08
cellular macromolecule metabolic process (GO:0044260)	3973	348	259.63	+	1.34	0.000166
regulation of cell communication (GO:0010646)	3177	278	207.61	+	1.34	0.00921
regulation of localization (GO:0032879)	2827	247	184.74	+	1.34	0.0451
regulation of signaling (GO:0023051)	3192	278	208.59	+	1.33	0.0119
regulation of nitrogen compound metabolic process (GO:0051171)	4995	433	326.41	+	1.33	3.32e-06
regulation of primary metabolic process (GO:0080090)	5143	443	336.08	+	1.32	4.07e-06
cellular component organization (GO:0016043)	5145	431	336.22	+	1.28	0.000281
system development (GO:0048731)	4205	348	274.79	+	1.27	0.0356
multicellular organism development (GO:0007275)	4810	397	314.32	+	1.26	0.00674
cellular component organization or biogenesis (GO:0071840)	5335	436	348.63	+	1.25	0.00383
positive regulation of cellular process (GO:0048522)	5297	432	346.15	+	1.25	0.00587
developmental process (GO:0032502)	5470	445	357.45	+	1.24	0.00409
anatomical structure development (GO:0048856)	5183	419	338.7	+	1.24	0.0241
positive regulation of biological process (GO:0048518)	5994	477	391.7	+	1.22	0.0158
cellular metabolic process (GO:0044237)	6339	503	414.24	+	1.21	0.00835
metabolic process (GO:0008152)	7193	565	470.05	+	1.2	0.00383
organic substance metabolic process (GO:0071704)	6683	522	436.72	+	1.2	0.0331
Unclassified (UNCLASSIFIED)	1916	136	125.21	+	1.09	0
system process (GO:0003008)	2561	104	167.36	-	0.62	0.000857
nervous system process (GO:0050877)	2065	62	134.94	-	0.46	1.48e-08
G protein-coupled receptor signaling pathway (GO:0007186)	1830	29	119.59	-	0.24	2.57e-19
sensory perception (GO:0007600)	1624	23	106.13	-	0.22	1.59e-18
humoral immune response (GO:0006959)	374	3	24.44	-	0.12	0.00174
sensory perception of smell (GO:0007608)	1122	4	73.32	-	0.05	5.15e-22
sensory perception of chemical stimulus (GO:0007606)	1220	4	79.72	-	0.05	1.21e-24
