## Supplementary Table S7 for "Transcription of intragenic CpG islands influences spatiotemporal host gene pre-mRNA processing"

### Sheet: Sheet1
Analysis Type:	PANTHER Overrepresentation Test (Released 20190711)
Annotation Version and Release Date:	GO Ontology database Released 2019-10-08
Analyzed List:	Client Text Box Input (Mus musculus)
Reference List:	Mus musculus (all genes in database)
Test Type:	FISHER
Correction:	BONFERRONI
Bonferroni count:	8824
GO biological process complete	Mus musculus - REFLIST (22296)	Client Text Box Input (208)	Client Text Box Input (expected)	Client Text Box Input (over/under)	Client Text Box Input (fold Enrichment)	Client Text Box Input (P-value)
cerebellar Purkinje cell layer development (GO:0021680)	34	6	0.32	+	18.92	0.0151
cerebellar cortex morphogenesis (GO:0021696)	41	6	0.38	+	15.69	0.0401
cerebellar cortex development (GO:0021695)	62	9	0.58	+	15.56	0.000166
cerebellum morphogenesis (GO:0021587)	52	7	0.49	+	14.43	0.0104
hindbrain morphogenesis (GO:0021575)	56	7	0.52	+	13.4	0.0164
cerebellum development (GO:0021549)	104	11	0.97	+	11.34	8.75e-05
metencephalon development (GO:0022037)	116	12	1.08	+	11.09	2.32e-05
synapse assembly (GO:0007416)	81	8	0.76	+	10.59	0.0153
hindbrain development (GO:0030902)	159	15	1.48	+	10.11	7.48e-07
spinal cord development (GO:0021510)	98	9	0.91	+	9.84	0.00599
regulation of dendrite morphogenesis (GO:0048814)	115	9	1.07	+	8.39	0.0207
central nervous system neuron differentiation (GO:0021953)	205	14	1.91	+	7.32	0.000157
synapse organization (GO:0050808)	282	19	2.63	+	7.22	5.04e-07
adult behavior (GO:0030534)	184	12	1.72	+	6.99	0.00269
cell fate commitment (GO:0045165)	266	17	2.48	+	6.85	1.15e-05
regulation of dendrite development (GO:0050773)	191	11	1.78	+	6.17	0.0265
telencephalon development (GO:0021537)	239	13	2.23	+	5.83	0.0061
regulation of synapse structure or activity (GO:0050803)	280	15	2.61	+	5.74	0.001
locomotory behavior (GO:0007626)	240	12	2.24	+	5.36	0.0377
regulation of synapse organization (GO:0050807)	268	13	2.5	+	5.2	0.0205
regulation of cell morphogenesis involved in differentiation (GO:0010769)	343	16	3.2	+	5	0.00226
cell projection morphogenesis (GO:0048858)	478	22	4.46	+	4.93	1.45e-05
cell part morphogenesis (GO:0032990)	504	23	4.7	+	4.89	7.05e-06
neuron projection morphogenesis (GO:0048812)	467	21	4.36	+	4.82	5.14e-05
plasma membrane bounded cell projection morphogenesis (GO:0120039)	472	21	4.4	+	4.77	6.15e-05
neuron differentiation (GO:0030182)	1028	44	9.59	+	4.59	3.8e-13
central nervous system development (GO:0007417)	824	35	7.69	+	4.55	1.21e-09
neuron development (GO:0048666)	836	35	7.8	+	4.49	1.81e-09
regulation of neuron projection development (GO:0010975)	601	25	5.61	+	4.46	7.71e-06
brain development (GO:0007420)	612	25	5.71	+	4.38	1.1e-05
forebrain development (GO:0030900)	373	15	3.48	+	4.31	0.0314
regulation of plasma membrane bounded cell projection organization (GO:0120035)	773	31	7.21	+	4.3	1.44e-07
regulation of cell projection organization (GO:0031344)	782	31	7.3	+	4.25	1.91e-07
cell morphogenesis involved in neuron differentiation (GO:0048667)	429	17	4	+	4.25	0.00839
neuron projection development (GO:0031175)	686	27	6.4	+	4.22	4.96e-06
head development (GO:0060322)	666	26	6.21	+	4.18	1.25e-05
behavior (GO:0007610)	673	26	6.28	+	4.14	1.55e-05
regulation of neuron differentiation (GO:0045664)	770	29	7.18	+	4.04	2.87e-06
positive regulation of nervous system development (GO:0051962)	647	24	6.04	+	3.98	0.000145
generation of neurons (GO:0048699)	1647	61	15.36	+	3.97	7.1e-17
regulation of nervous system development (GO:0051960)	1059	39	9.88	+	3.95	3.13e-09
modulation of chemical synaptic transmission (GO:0050804)	522	19	4.87	+	3.9	0.00648
regulation of trans-synaptic signaling (GO:0099177)	523	19	4.88	+	3.89	0.00666
neurogenesis (GO:0022008)	1754	62	16.36	+	3.79	3.03e-16
regulation of neurogenesis (GO:0050767)	945	33	8.82	+	3.74	1e-06
nervous system development (GO:0007399)	2241	77	20.91	+	3.68	6.48e-21
cell morphogenesis (GO:0000902)	729	25	6.8	+	3.68	0.000315
regulation of cell morphogenesis (GO:0022604)	528	18	4.93	+	3.65	0.0312
regulation of cell development (GO:0060284)	1081	35	10.08	+	3.47	1.84e-06
cellular component morphogenesis (GO:0032989)	835	27	7.79	+	3.47	0.000277
plasma membrane bounded cell projection organization (GO:0120036)	1041	32	9.71	+	3.3	4.12e-05
cell projection organization (GO:0030030)	1098	33	10.24	+	3.22	3.92e-05
negative regulation of developmental process (GO:0051093)	1023	29	9.54	+	3.04	0.00127
regulation of multicellular organismal development (GO:2000026)	2130	60	19.87	+	3.02	4.65e-11
cell migration (GO:0016477)	828	23	7.72	+	2.98	0.0383
cell development (GO:0048468)	1752	48	16.34	+	2.94	1.34e-07
regulation of anatomical structure morphogenesis (GO:0022603)	1072	29	10	+	2.9	0.00327
regulation of cell differentiation (GO:0045595)	1851	50	17.27	+	2.9	7.42e-08
positive regulation of transcription by RNA polymerase II (GO:0045944)	1223	33	11.41	+	2.89	0.000487
anatomical structure morphogenesis (GO:0009653)	2189	58	20.42	+	2.84	2.01e-09
regulation of developmental process (GO:0050793)	2651	69	24.73	+	2.79	9.48e-12
positive regulation of cellular component organization (GO:0051130)	1230	32	11.47	+	2.79	0.00178
movement of cell or subcellular component (GO:0006928)	1358	35	12.67	+	2.76	0.000545
positive regulation of developmental process (GO:0051094)	1522	39	14.2	+	2.75	9.73e-05
locomotion (GO:0040011)	1154	28	10.77	+	2.6	0.0413
positive regulation of transcription, DNA-templated (GO:0045893)	1533	37	14.3	+	2.59	0.0011
positive regulation of nucleic acid-templated transcription (GO:1903508)	1537	37	14.34	+	2.58	0.00117
positive regulation of RNA biosynthetic process (GO:1902680)	1538	37	14.35	+	2.58	0.00119
regulation of multicellular organismal process (GO:0051239)	3175	75	29.62	+	2.53	5.2e-11
system development (GO:0048731)	4190	96	39.09	+	2.46	4.17e-15
positive regulation of nucleobase-containing compound metabolic process (GO:0045935)	1792	41	16.72	+	2.45	0.00101
positive regulation of RNA metabolic process (GO:0051254)	1634	37	15.24	+	2.43	0.00598
regulation of cellular component organization (GO:0051128)	2494	56	23.27	+	2.41	3.55e-06
regulation of transcription by RNA polymerase II (GO:0006357)	1961	44	18.29	+	2.41	0.000471
positive regulation of macromolecule biosynthetic process (GO:0010557)	1795	40	16.75	+	2.39	0.00261
positive regulation of cellular biosynthetic process (GO:0031328)	1889	42	17.62	+	2.38	0.00128
positive regulation of multicellular organismal process (GO:0051240)	1903	42	17.75	+	2.37	0.00154
cell differentiation (GO:0030154)	3671	80	34.25	+	2.34	5.59e-10
positive regulation of biosynthetic process (GO:0009891)	1930	42	18.01	+	2.33	0.00305
cellular developmental process (GO:0048869)	3760	81	35.08	+	2.31	4.8e-10
multicellular organism development (GO:0007275)	4792	100	44.7	+	2.24	2.94e-13
animal organ development (GO:0048513)	3022	63	28.19	+	2.23	6.1e-06
positive regulation of gene expression (GO:0010628)	1968	41	18.36	+	2.23	0.01
anatomical structure development (GO:0048856)	5169	103	48.22	+	2.14	2.12e-12
regulation of localization (GO:0032879)	2855	56	26.63	+	2.1	0.000516
developmental process (GO:0032502)	5523	106	51.52	+	2.06	6.59e-12
negative regulation of cellular metabolic process (GO:0031324)	2413	46	22.51	+	2.04	0.0261
positive regulation of macromolecule metabolic process (GO:0010604)	3211	60	29.96	+	2	0.000798
negative regulation of metabolic process (GO:0009892)	2699	50	25.18	+	1.99	0.0174
positive regulation of cellular metabolic process (GO:0031325)	3202	59	29.87	+	1.98	0.00227
positive regulation of nitrogen compound metabolic process (GO:0051173)	3043	56	28.39	+	1.97	0.00412
regulation of cell communication (GO:0010646)	3197	58	29.82	+	1.94	0.00406
positive regulation of metabolic process (GO:0009893)	3487	63	32.53	+	1.94	0.00126
regulation of signaling (GO:0023051)	3212	58	29.96	+	1.94	0.00447
negative regulation of cellular process (GO:0048523)	4556	76	42.5	+	1.79	0.000846
positive regulation of cellular process (GO:0048522)	5345	89	49.86	+	1.78	3.52e-05
regulation of biological quality (GO:0065008)	3909	64	36.47	+	1.76	0.0325
negative regulation of biological process (GO:0048519)	5082	83	47.41	+	1.75	0.000399
regulation of cellular metabolic process (GO:0031323)	5346	87	49.87	+	1.74	0.000165
positive regulation of biological process (GO:0048518)	6037	98	56.32	+	1.74	8.02e-06
regulation of metabolic process (GO:0019222)	5762	91	53.75	+	1.69	0.000245
regulation of macromolecule metabolic process (GO:0060255)	5295	83	49.4	+	1.68	0.00256
multicellular organismal process (GO:0032501)	7228	113	67.43	+	1.68	1.11e-06
regulation of nitrogen compound metabolic process (GO:0051171)	5012	77	46.76	+	1.65	0.0215
regulation of primary metabolic process (GO:0080090)	5161	79	48.15	+	1.64	0.0178
cellular component organization (GO:0016043)	5125	78	47.81	+	1.63	0.0259
regulation of cellular process (GO:0050794)	10586	141	98.76	+	1.43	4.14e-05
regulation of biological process (GO:0050789)	11285	148	105.28	+	1.41	2.62e-05
biological regulation (GO:0065007)	11902	152	111.03	+	1.37	8.86e-05
Unclassified (UNCLASSIFIED)	1936	9	18.06	-	0.5	0
